# Microbiota Dynamics in Lionfish (Pterois): Insights into Invasion and Establishment in the Mediterranean Sea

**DOI:** 10.1101/2025.02.03.635474

**Authors:** Dalit Meron, Maya Lalzar, Shevy Bat-Sheva Rothman, Yael Kroin, Elizabeth Kaufman, Kimani Kitson-Walters, Tal Zvi-Kedem, Eli Shemesh, Rami Tsadok, Hagai Nativ, Shai Einbinder, Dan Tchernov

## Abstract

Lionfishes (*Pterois* spp.), originally native to the Indo-Pacific and Red Sea, have become one of the most invasive marine species globally, including the recent establishment in the Mediterranean Sea. This study investigates the microbiota of lionfish to explore its potential role in their invasion success and establishment. Using high-throughput sequencing and microbiota analyses, we characterized the species-specific core microbiome and identified habitat-specific markers across different regions (Red Sea, Mediterranean Sea, Caribbean, and aquarium populations) and organs. Focusing on the Mediterranean invasion, we tracked lionfish distribution and population dynamics along the Israeli coastline from 2017 to 2023, monitoring size, seasonal trends, and depth preferences. Our findings reveal that lionfish initially established themselves in deeper waters before expanding to shallower habitats, with a gradual increase in population size and body length over time. From a microbial aspect, we compared the microbiota of lionfish organs and identified a similar pattern (*Photobacterium)*, to Earlier Lessepsian migrants fish species. This study provides novel insights into the interactions between microbiota and host ecology, shedding light on the mechanisms that may support the successful invasion. This study contributes to the understanding of lionfish invasion dynamics in the Mediterranean. It highlights the microbiota as an integral component for studying the ecological and biological mechanisms underpinning invasive species’ success and establishment of lionfish.
