## Supplemental Table 1 for "Microbiota Dynamics in Lionfish (Pterois): Insights into Invasion and Establishment in the Mediterranean Sea"

### Sheet: Table S1 metadata
Table S1: Fish and sample information
Mediterranean Sea (MS), Red Sea (RS), Caribbean Sea (CA) and the Jerusalem aquarium (AQ_J).
N	Fish_ID	Common name	Genus	Sample ID_Cloaca	Sample ID_Gills	Sample ID_Mouth	Sample ID_Skin	Sampling Date (year)	Sampling Site	Sex
1	lionfish_18	Lionfish	Pterois	L_AQ_18c	L_AQ_18g	L_AQ_18m	L_AQ_18s	2021	AQ_J	ND
2	lionfish_19	Lionfish	Pterois	L_AQ_19c	L_AQ_19g	L_AQ_19m	L_AQ_19s	2021	AQ_J	ND
3	lionfish_20	Lionfish	Pterois	L_AQ_20c	L_AQ_20g	L_AQ_20m	L_AQ_20s	2021	AQ_J	ND
4	lionfish_21	Lionfish	Pterois	L_AQ_21c	L_AQ_21g	L_AQ_21m	L_AQ_21s	2021	AQ_J	ND
5	lionfish_22	Lionfish	Pterois	L_AQ_22c	L_AQ_22g	L_AQ_22m	L_AQ_22s	2021	AQ_J	ND
6	lionfish_23	Lionfish	Pterois	L_AQ_23c	L_AQ_23g	L_AQ_23m	L_AQ_23s	2021	AQ_J	ND
7	lionfish_24	Lionfish	Pterois	L_AQ_24c	L_AQ_24g	L_AQ_24m	L_AQ_24s	2021	AQ_J	ND
8	lionfish_25	Lionfish	Pterois	L_AQ_25c	L_AQ_25g	L_AQ_25m	L_AQ_25s	2021	AQ_J	ND
9	lionfish_26	Lionfish	Pterois	L_AQ_26c	L_AQ_26g	L_AQ_26m	L_AQ_26s	2021	AQ_J	ND
10	lionfish_100	Lionfish	Pterois	L_CA_100c	L_CA_100g	L_CA_100m	L_CA_100s	2021	CA	M
11	lionfish_101	Lionfish	Pterois	L_CA_101c	L_CA_101g	L_CA_101m	L_CA_101s	2021	CA	F
12	lionfish_102	Lionfish	Pterois	L_CA_102c	L_CA_102g	L_CA_102m	L_CA_102s	2021	CA	F
13	lionfish_103	Lionfish	Pterois	L_CA_103c	L_CA_103g	L_CA_103m	L_CA_103s	2021	CA	F
14	lionfish_104	Lionfish	Pterois	L_CA_104c	L_CA_104g	L_CA_104m	L_CA_104s	2021	CA	F
15	lionfish_105	Lionfish	Pterois	L_CA_105c	L_CA_105g	L_CA_105m	L_CA_105s	2021	CA	M
16	lionfish_106	Lionfish	Pterois	L_CA_106c	L_CA_106g	L_CA_106m	L_CA_106s	2021	CA	ND
17	lionfish_107	Lionfish	Pterois	L_CA_107c	L_CA_107g	L_CA_107m	L_CA_107s	2021	CA	F
18	lionfish_108	Lionfish	Pterois	L_CA_108c	L_CA_108g	L_CA_108m	L_CA_108s	2021	CA	M
19	lionfish_109	Lionfish	Pterois	L_CA_109c	L_CA_109g	L_CA_109m	L_CA_109s	2021	CA	ND
20	lionfish_111	Lionfish	Pterois	L_CA_111c	L_CA_111g	L_CA_111m	L_CA_111s	2021	CA	F
21	lionfish_112	Lionfish	Pterois	L_CA_112c	L_CA_112g	L_CA_112m	L_CA_112s	2021	CA	ND
22	lionfish_113	Lionfish	Pterois	L_CA_113c	L_CA_113g	L_CA_113m	L_CA_113s	2021	CA	ND
23	lionfish_114	Lionfish	Pterois	L_CA_114c	L_CA_114g	L_CA_114m	L_CA_114s	2021	CA	M
24	lionfish_115	Lionfish	Pterois	L_CA_115c	L_CA_115g	L_CA_115m	L_CA_115s	2021	CA	ND
25	lionfish_116	Lionfish	Pterois	L_CA_116c	L_CA_116g	L_CA_116m	L_CA_116s	2021	CA	ND
26	lionfish_117	Lionfish	Pterois	L_CA_117c	L_CA_117g	L_CA_117m	L_CA_117s	2021	CA	F
27	lionfish_118	Lionfish	Pterois	L_CA_118c	L_CA_118g	L_CA_118m	L_CA_118s	2021	CA	F
28	lionfish_119	Lionfish	Pterois	L_CA_119c	L_CA_119g	L_CA_119m	L_CA_119s	2021	CA	ND
28	lionfish_120	Lionfish	Pterois	L_CA_120c	L_CA_120g	L_CA_120m	L_CA_120s	2021	CA	F
30	lionfish_121	Lionfish	Pterois	L_CA_121c	L_CA_121g	L_CA_121m	L_CA_121s	2021	CA	F
31	lionfish_122	Lionfish	Pterois	L_CA_122c	L_CA_122g	L_CA_122m	L_CA_122s	2021	CA	F
32	lionfish_123	Lionfish	Pterois	L_CA_123c	L_CA_123g	L_CA_123m	L_CA_123s	2021	CA	ND
33	lionfish_124	Lionfish	Pterois	L_CA_124c	L_CA_124g	L_CA_124m	L_CA_124s	2021	CA	M
34	lionfish_L11	Lionfish	Pterois	L_MSL_11c	L_MSL_11g	L_MSL_11m	L_MSL_11s	2020	MS	ND
35	lionfish_L12	Lionfish	Pterois	L_MSL_12c	L_MSL_12g	L_MSL_12m	L_MSL_12s	2020	MS	ND
36	lionfish_L13	Lionfish	Pterois	L_MSL_13c	L_MSL_13g	L_MSL_13m	L_MSL_13s	2020	MS	ND
37	lionfish_L14	Lionfish	Pterois	L_MSL_14c	L_MSL_14g	L_MSL_14m	L_MSL_14s	2020	MS	ND
38	lionfish_L15	Lionfish	Pterois	L_MSL_15c	L_MSL_15g	L_MSL_15m	L_MSL_15s	2020	MS	ND
39	lionfish_L16	Lionfish	Pterois	L_MSL_16c	L_MSL_16g	L_MSL_16m	L_MSL_16s	2020	MS	ND
40	lionfish_L51	Lionfish	Pterois	L_MSL_51c	L_MSL_51g	L_MSL_51m	L_MSL_51s	2021	MS	ND
41	lionfish_L52	Lionfish	Pterois	L_MSL_52c	L_MSL_52g	L_MSL_52m	L_MSL_52s	2021	MS	ND
42	lionfish_L53	Lionfish	Pterois	L_MSL_53c	L_MSL_53g	L_MSL_53m	L_MSL_53s	2021	MS	ND
43	lionfish_L54	Lionfish	Pterois	L_MSL_54c	L_MSL_54g	L_MSL_54m	L_MSL_54s	2021	MS	ND
44	lionfish_MZ1	Lionfish	Pterois	L_MSN_1c	L_MSN_1g	L_MSN_1m	L_MSN_1s	2021	MS	ND
45	lionfish_MZ2	Lionfish	Pterois	L_MSN_2c	L_MSN_2g	L_MSN_2m	L_MSN_2s	2021	MS	ND
46	lionfish_MZ3	Lionfish	Pterois	L_MSN_3c	L_MSN_3g	L_MSN_3m	L_MSN_3s	2021	MS	ND
47	lionfish_MZ4	Lionfish	Pterois	L_MSN_4c	L_MSN_4g	L_MSN_4m	L_MSN_4s	2021	MS	ND
48	lionfish_MZ5	Lionfish	Pterois	L_MSN_5c	L_MSN_5g	L_MSN_5m	L_MSN_5s	2021	MS	ND
49	lionfish_L1a	Lionfish	Pterois	L_MSSY_1c	L_MSSY_1g	L_MSSY_1m	L_MSSY_1s	2019	MS	ND
50	lionfish_L2a	Lionfish	Pterois	L_MSSY_2Ac	L_MSSY_2Ag	L_MSSY_2Am	L_MSSY_2As	2019	MS	ND
51	lionfish_L2b	Lionfish	Pterois	L_MSSY_2Bc	L_MSSY_2Bg	L_MSSY_2Bm	L_MSSY_2Bs	2019	MS	ND
52	lionfish_L3a	Lionfish	Pterois	L_MSSY_3Ac	L_MSSY_3Ag	L_MSSY_3Am	L_MSSY_3As	2019	MS	ND
53	lionfish_L3b	Lionfish	Pterois	L_MSSY_3Bc	L_MSSY_3Bg	L_MSSY_3Bm	L_MSSY_3Bs	2019	MS	ND
54	lionfish_1	Lionfish	Pterois	L_RSN_1c	L_RSN_1g	L_RSN_1m	L_RSN_1s	2022	RS	M
55	lionfish_2	Lionfish	Pterois	L_RSN_2c	L_RSN_2g	L_RSN_2m	L_RSN_2s	2022	RS	F
56	lionfish_3	Lionfish	Pterois	L_RSN_3c	L_RSN_3g	L_RSN_3m	L_RSN_3s	2022	RS	F
57	lionfish_4	Lionfish	Pterois	L_RSN_4c	L_RSN_4g	L_RSN_4m	L_RSN_4s	2022	RS	F
58	lionfish_5	Lionfish	Pterois	L_RSN_5c	L_RSN_5g	L_RSN_5m	L_RSN_5s	2022	RS	F
59	lionfish_6	Lionfish	Pterois	L_RSN_6c	L_RSN_6g	L_RSN_6m	L_RSN_6s	2022	RS	M
60	lionfish_7	Lionfish	Pterois	L_RSN_7c	L_RSN_7g	L_RSN_7m	L_RSN_7s	2022	RS	F
61	lionfish_8	Lionfish	Pterois	L_RSN_8c	L_RSN_8g	L_RSN_8m	L_RSN_8s	2022	RS	M
62	lionfish_9	Lionfish	Pterois	L_RSN_9c	L_RSN_9g	L_RSN_9m	L_RSN_9s	2022	RS	F
63	lionfish_10	Lionfish	Pterois	L_RSN_10c	L_RSN_10g	L_RSN_10m	L_RSN_10s	2022	RS	M
64	lionfish_L6a	Lionfish	Pterois	---	L_RS_6Ag	L_RS_6Am	L_RS_6As	2020	RS	ND
65	lionfish_L6b	Lionfish	Pterois	L_RS_6Bc	L_RS_6Bg	L_RS_6Bm	---	2020	RS	ND
66	lionfish_L7	Lionfish	Pterois	L_RS_7c	L_RS_7g	L_RS_7m	L_RS_7s	2020	RS	ND
67	lionfish_L8	Lionfish	Pterois	L_RS_8c	L_RS_8g	L_RS_8m	L_RS_8s	2020	RS	ND
68	lionfish_L9	Lionfish	Pterois	L_RS_9c	L_RS_9g	L_RS_9m	L_RS_9s	2020	RS	ND
69	lionfish_L27	Lionfish	Pterois	L_RS_27c	L_RS_27g	L_RS_27m	L_RS_27s	2021	RS	ND
70	lionfish_L28	Lionfish	Pterois	L_RS_28c	L_RS_28g	L_RS_28m	L_RS_28s	2021	RS	F
71	lionfish_L29	Lionfish	Pterois	L_RS_29c	L_RS_29g	L_RS_29m	L_RS_29s	2021	RS	F
72	lionfish_L30	Lionfish	Pterois	L_RS_30c	L_RS_30g	L_RS_30m	L_RS_30s	2021	RS	M
73	lionfish_L31	Lionfish	Pterois	L_RS_31c	L_RS_31g	L_RS_31m	L_RS_31s	2021	RS	ND
74	lionfish_L32	Lionfish	Pterois	L_RS_32c	L_RS_32g	L_RS_32m	L_RS_32s	2021	RS	F
75	lionfish_L33	Lionfish	Pterois	L_RS_33c	L_RS_33g	L_RS_33m	L_RS_33s	2021	RS	ND
76	lionfish_34	Lionfish	Pterois	L_RS_34c	L_RS_34g	L_RS_34m	L_RS_34s	2021	RS	F
77	lionfish_35	Lionfish	Pterois	L_RS_35c	L_RS_34g	L_RS_34m	L_RS_34s	2021	RS	F
78	lionfish_36	Lionfish	Pterois	L_RS_36c	L_RS_36g	L_RS_36m	L_RS_36s	2021	RS	M
79	lionfish_37	Lionfish	Pterois	L_RS_37c	L_RS_37g	L_RS_37m	L_RS_37s	2021	RS	M
80	MSA_B1	Squirrelfish	Sargocentron	---	F_MSA_B1g	F_MSA_B1c	F_MSA_B1s	2021	MS	ND
81	RS_B1	Squirrelfish	Sargocentron	F_RS_B1m	F_RS_B1g	F_RS_B1c	F_RS_B1s	2021	RS	ND
82	RS_B2	Squirrelfish	Sargocentron	F_RS_B2m	F_RS_B2g	F_RS_B2c	F_RS_B2s	2021	RS	ND
83	RS_B3	Squirrelfish	Sargocentron	F_RS_B3m	F_RS_B3g	F_RS_B3c	F_RS_B3s	2021	RS	ND
84	RS_B4	Squirrelfish	Sargocentron	F_RS_B4m	F_RS_B4g	F_RS_B4c	F_RS_B4s	2021	RS	ND
85	RS_S1	Rabbitfish	Siganus	F_RS_S1m	F_RS_S1g	F_RS_S1c	F_RS_S1s	2021	RS	ND
86	RS_S2	Rabbitfish	Siganus	F_RS_S2m	F_RS_S2g	F_RS_S2c	F_RS_S2s	2021	RS	ND
87	RS_S3	Rabbitfish	Siganus	F_RS_S3m	F_RS_S3g	F_RS_S3c	F_RS_S3s	2021	RS	ND
88	MSA_S1	Rabbitfish	Siganus	---	F_MSA_S1g	F_MSA_S1c	F_MSA_S1s	2021	MS	ND
89	MSA_S2	Rabbitfish	Siganus	---	F_MSA_S2g	F_MSA_S2c	F_MSA_S2s	2021	MS	ND
90	MSA_S3	Rabbitfish	Siganus	---	F_MSA_S3g	F_MSA_S3c	F_MSA_S3s	2021	MS	ND
91	MSA_S4	Rabbitfish	Siganus	---	F_MSA_S4g	F_MSA_S4c	F_MSA_S4s	2021	MS	ND
92	MSSY_S1	Rabbitfish	Siganus	F_MSSY_S1m	F_MSSY_S1g	F_MSSY_S1c	F_MSSY_S1s	2021	MS	ND
93	MSSY_S2	Rabbitfish	Siganus	F_MSSY_S2m	F_MSSY_S2g	F_MSSY_S2c	F_MSSY_S2s	2021	MS	ND
