## Supplemental Table 3 for "Microbiota Dynamics in Lionfish (Pterois): Insights into Invasion and Establishment in the Mediterranean Sea"

### Sheet: Sheet1
Table S3: Contribution of site to variation in lionfish microbiota. Whole model effect was tested by permanovaFL, excluding variance contributed by organ and individual.
Following, pair-wise permanova was performed. Differences were considered significant for P value <0.05.
Mediterranean Sea (MS), Red Sea (RS), Caribbean Sea (CA) and the Jerusalem aquarium (AQ_J).
	R2	P Value
Model	0.09	< 0.001
	R2	P Value
AQ_J_vs_CA	0.18	< 0.001
AQ_J_vs_MS	0.18	< 0.001
AQ_J_vs_RS	0.1	< 0.001
CA_vs_MS	0.05	< 0.001
CA_vs_RS	0.07	< 0.001
MS_vs_RS	0.05	< 0.001
