## Supplemental Table 4 for "Microbiota Dynamics in Lionfish (Pterois): Insights into Invasion and Establishment in the Mediterranean Sea"

### Sheet: Table S4
Table S4: Microbial markers for lionfish microbiota sampled at different sites. Linear decomposition model effect size (LEfSe) analysis at the genus level.
Mediterranean Sea (MS), Red Sea (RS), Caribbean Sea (CA) and the Jerusalem aquarium (AQ_J).
Site	LDA_score	Pvalue	adj.Pvalue	Phylum	Class	Order	Family	Genus
RS	2.67378	6.78e-09	1.58e-07	Proteobacteria	Gammaproteobacteria	Burkholderiales	Burkholderiaceae	Polynucleobacter
MS	4.0569	1.81e-13	1.18e-11	Proteobacteria	Gammaproteobacteria	Enterobacterales	Vibrionaceae	Photobacterium
AQ_J	3.36043	1.14e-22	3.56e-20	Proteobacteria	Gammaproteobacteria	Enterobacterales	Psychromonadaceae	Psychromonas
MS	3.0563	2.23e-11	9.17e-10	Proteobacteria	Gammaproteobacteria	Enterobacterales	Vibrionaceae	Vibrio
CA	2.51951	0.002177	0.008663	Proteobacteria	Gammaproteobacteria	Enterobacterales	Pseudoalteromonadaceae	Pseudoalteromonas
CA	2.29633	9.63e-09	2.12e-07	Proteobacteria	Gammaproteobacteria	Enterobacterales	Vibrionaceae	Vibrionaceae_Uncl.
RS	3.0613	6.18e-21	1.38e-18	Proteobacteria	Gammaproteobacteria	Francisellales	Francisellaceae	[Caedibacter] taeniospiralis group
RS	2.41809	1.89e-16	1.97e-14	Proteobacteria	Gammaproteobacteria	Francisellales	Francisellaceae	Francisellaceae_Uncl.
RS	2.26022	8.55e-21	1.66e-18	Proteobacteria	Gammaproteobacteria	Francisellales	Francisellaceae	Francisella
CA	4.03181	6.26e-31	9.8e-28	Proteobacteria	Gammaproteobacteria	Pseudomonadales	Pseudomonadaceae	Pseudomonas
CA	2.75664	0.000464	0.002505	Proteobacteria	Gammaproteobacteria	Pseudomonadales	Moraxellaceae	Acinetobacter
CA	2.72592	1.53e-05	0.000135	Proteobacteria	Gammaproteobacteria	Pseudomonadales	Endozoicomonadaceae	Endozoicomonas
CA	2.09524	2.34e-05	0.000197	Firmicutes	Bacilli	Bacillales	Bacillaceae	Bacillus
AQ_J	2.74054	1.08e-24	8.42e-22	Firmicutes	Bacilli	Lactobacillales	Streptococcaceae	Streptococcus
RS	2.50794	3.93e-05	0.000305	Firmicutes	Bacilli	Lactobacillales	Enterococcaceae	Enterococcus
RS	3.16199	1.12e-05	0.000106	Firmicutes	Clostridia	Clostridiales	Clostridiaceae	Clostridiaceae_Uncl.
MS	2.76809	0.000107	0.000703	Firmicutes	Clostridia	Clostridiales	Clostridiaceae	Clostridium sensu stricto 1
RS	2.17559	1.89e-08	3.69e-07	Firmicutes	Clostridia	Peptostreptococcales-Tissierellales	Peptostreptococcaceae	Paraclostridium
RS	3.18738	1.52e-06	1.73e-05	Fusobacteriota	Fusobacteriia	Fusobacteriales	Fusobacteriaceae	Cetobacterium
RS	2.61876	6.4e-23	2.5e-20	Verrucomicrobiota	Chlamydiae	Chlamydiales	Simkaniaceae	Candidatus Fritschea
RS	2.50856	2.34e-05	0.000197	Bacteroidota	Bacteroidia	Flavobacteriales	Flavobacteriaceae	Tenacibaculum
RS	2.13494	1.24e-17	1.5e-15	Bacteroidota	Bacteroidia	Flavobacteriales	Flavobacteriaceae	Flavobacteriaceae_Uncl.
RS	2.10005	3.19e-10	9.97e-09	Proteobacteria	Alphaproteobacteria	Rhodobacterales	Rhodobacteraceae	Rhodobacteraceae_Uncl.
RS	2.10804	6.64e-19	1.04e-16	Proteobacteria	Alphaproteobacteria	Rickettsiales	Fokiniaceae	Fokiniaceae_Uncl.
RS	2.08282	2.45e-12	1.32e-10	Proteobacteria	Alphaproteobacteria	Rickettsiales	Fokiniaceae	MD3-55
