## Supplemental Table 5 for "Microbiota Dynamics in Lionfish (Pterois): Insights into Invasion and Establishment in the Mediterranean Sea"

### Sheet: Sheet1
Table S5: Post-hoc test for comparison of alpha diversity indices. Post-hoc pairwise Tukey HSD were perfomed based on aligned rank-transformed ANOVA (ART-ANOVA) model for site, organ and their interaction.
Mediterranean Sea (MS), Red Sea (RS), Caribbean Sea (CA) and the Jerusalem aquarium (AQ_J).
	Df	Shannon		Simpson		Sobs
	291	t ratio	P	t.ratio	P	t.ratio	P
(A) Post-hoc by site
AQ_J - CA		15.8431	2.6335e-11	4.34245	9.73807e-05	9.16536	4.59957e-17
AQ_J - MS		16.3493	0.00429114	1.11465	0.53184	4.11684	0.00010016
AQ_J - RS		15.6905	0.112429	-0.161352	0.871928	0.729287	0.466413
CA - MS		12.4425	1.18947e-06	-4.06464	0.000247829	-6.26086	5.47948e-09
CA - RS		11.5633	2.66978e-12	-6.16863	1.38033e-08	-11.5681	6.1375e-25
MS - RS		12.2476	0.0589965	-1.69466	0.273631	-4.56127	2.25053e-05
(B) Post-hoc by organ
cloaca - gills		-1.79051	0.111618	-2.20803	0.112089	-2.20821	0.0840282
cloaca - mouth		-3.60742	0.00218328	-3.11007	0.0123352	-4.76213	1.81525e-05
cloaca - skin		-2.83079	0.0149006	-2.72177	0.0344242	-3.96443	0.000463266
gills - mouth		-1.81903	0.111618	-0.888109	1	-2.56041	0.0438391
gills - skin		-1.05851	0.348839	-0.526992	1	-1.78439	0.150803
mouth - skin		0.742381	0.458455	0.352147	1	0.747126	0.455591
(C) Post-hoc by site:organ		t ratio	P
AQ_J,cloaca - AQ_J,gills		-0.187682	1
AQ_J,cloaca - AQ_J,mouth		-1.03455	1
AQ_J,cloaca - AQ_J,skin		-0.171827	1
AQ_J,cloaca - CA,cloaca		4.22956	0.00307705
AQ_J,cloaca - CA,gills		3.82309	0.0145097
AQ_J,cloaca - CA,mouth		3.49332	0.0446482
AQ_J,cloaca - CA,skin		3.53298	0.0401263
AQ_J,cloaca - MS,cloaca		2.30741	1
AQ_J,cloaca - MS,gills		1.49957	1
AQ_J,cloaca - MS,mouth		0.983511	1
AQ_J,cloaca - MS,skin		1.52987	1
AQ_J,cloaca - RS,cloaca		1.88217	1
AQ_J,cloaca - RS,gills		0.45529	1
AQ_J,cloaca - RS,mouth		-1.02156	1
AQ_J,cloaca - RS,skin		-1.21364	1
AQ_J,gills - AQ_J,mouth		-0.869555	1
AQ_J,gills - AQ_J,skin		0.0163428	1
AQ_J,gills - CA,cloaca		4.65427	0.000519306
AQ_J,gills - CA,gills		4.22309	0.00312931
AQ_J,gills - CA,mouth		3.87882	0.0119449
AQ_J,gills - CA,skin		3.92023	0.0103746
AQ_J,gills - MS,cloaca		2.62865	0.604849
AQ_J,gills - MS,gills		1.78724	1
AQ_J,gills - MS,mouth		1.24975	1
AQ_J,gills - MS,skin		1.8188	1
AQ_J,gills - RS,cloaca		2.20136	1
AQ_J,gills - RS,gills		0.711764	1
AQ_J,gills - RS,mouth		-0.832128	1
AQ_J,gills - RS,skin		-1.03429	1
AQ_J,mouth - AQ_J,skin		0.886322	1
AQ_J,mouth - CA,cloaca		5.90323	1.11011e-06
AQ_J,mouth - CA,gills		5.43833	1.25475e-05
AQ_J,mouth - CA,mouth		5.08099	7.26204e-05
AQ_J,mouth - CA,skin		5.12396	5.95013e-05
AQ_J,mouth - MS,cloaca		3.74531	0.0193287
AQ_J,mouth - MS,gills		2.87381	0.309159
AQ_J,mouth - MS,mouth		2.31709	1
AQ_J,mouth - MS,skin		2.9065	0.283379
AQ_J,mouth - RS,cloaca		3.35485	0.0701562
AQ_J,mouth - RS,gills		1.81348	1
AQ_J,mouth - RS,mouth		0.20884	1
AQ_J,mouth - RS,skin		-0.0125881	1
AQ_J,skin - CA,cloaca		4.63445	0.000562428
AQ_J,skin - CA,gills		4.20349	0.00335498
AQ_J,skin - CA,mouth		3.85923	0.0127531
AQ_J,skin - CA,skin		3.90063	0.0110864
AQ_J,skin - MS,cloaca		2.60961	0.624501
AQ_J,skin - MS,gills		1.7682	1
AQ_J,skin - MS,mouth		1.23071	1
AQ_J,skin - MS,skin		1.79977	1
AQ_J,skin - RS,cloaca		2.18155	1
AQ_J,skin - RS,gills		0.691844	1
AQ_J,skin - RS,mouth		-0.852049	1
AQ_J,skin - RS,skin		-1.054	1
CA,cloaca - CA,gills		-0.515102	1
CA,cloaca - CA,mouth		-0.983586	1
CA,cloaca - CA,skin		-0.927243	1
CA,cloaca - MS,cloaca		-2.44966	0.90819
CA,cloaca - MS,gills		-3.56836	0.0356984
CA,cloaca - MS,mouth		-4.28298	0.00248282
CA,cloaca - MS,skin		-3.52639	0.0406072
CA,cloaca - RS,cloaca		-3.37119	0.0671214
CA,cloaca - RS,gills		-5.47636	1.04271e-05
CA,cloaca - RS,mouth		-7.608	4.62205e-11
CA,cloaca - RS,skin		-7.74572	1.90722e-11
CA,gills - CA,mouth		-0.459018	1
CA,gills - CA,skin		-0.403813	1
CA,gills - MS,cloaca		-1.92487	1
CA,gills - MS,gills		-3.02313	0.204341
CA,gills - MS,mouth		-3.7247	0.0206644
CA,gills - MS,skin		-2.98193	0.229891
CA,gills - RS,cloaca		-2.78511	0.399143
CA,gills - RS,gills		-4.83895	0.000226899
CA,gills - RS,mouth		-6.92486	3.27267e-09
CA,gills - RS,skin		-7.07583	1.31254e-09
CA,mouth - CA,skin		0.0552049	1
CA,mouth - MS,cloaca		-1.48825	1
CA,mouth - MS,gills		-2.58652	0.641389
CA,mouth - MS,mouth		-3.28809	0.0860702
CA,mouth - MS,skin		-2.54532	0.708906
CA,mouth - RS,cloaca		-2.31662	1
CA,mouth - RS,gills		-4.36609	0.00176002
CA,mouth - RS,mouth		-6.452	5.19453e-08
CA,mouth - RS,skin		-6.61195	2.08263e-08
CA,skin - MS,cloaca		-1.54076	1
CA,skin - MS,gills		-2.63903	0.59584
CA,skin - MS,mouth		-3.3406	0.0727712
CA,skin - MS,skin		-2.59783	0.630973
CA,skin - RS,cloaca		-2.37297	1
CA,skin - RS,gills		-4.42296	0.00140454
CA,skin - RS,mouth		-6.50887	3.76995e-08
CA,skin - RS,skin		-6.66774	1.51231e-08
MS,cloaca - MS,gills		-1.04943	1
MS,cloaca - MS,mouth		-1.7198	1
MS,cloaca - MS,skin		-1.01006	1
MS,cloaca - RS,cloaca		-0.683254	1
MS,cloaca - RS,gills		-2.61224	0.624501
MS,cloaca - RS,mouth		-4.59058	0.00067811
MS,cloaca - RS,skin		-4.78038	0.000294855
MS,gills - MS,mouth		-0.670374	1
MS,gills - MS,skin		0.0393676	1
MS,gills - RS,cloaca		0.435439	1
MS,gills - RS,gills		-1.48414	1
MS,gills - RS,mouth		-3.46247	0.0492467
MS,gills - RS,skin		-3.67161	0.0246571
MS,mouth - MS,skin		0.709741	1
MS,mouth - RS,cloaca		1.15006	1
MS,mouth - RS,gills		-0.763507	1
MS,mouth - RS,mouth		-2.74184	0.447666
MS,mouth - RS,skin		-2.96334	0.240509
MS,skin - RS,cloaca		0.393473	1
MS,skin - RS,gills		-1.52646	1
MS,skin - RS,mouth		-3.50479	0.0433721
MS,skin - RS,skin		-3.71321	0.0213361
RS,cloaca - RS,gills		-2.07227	1
RS,cloaca - RS,mouth		-4.20392	0.00335498
RS,cloaca - RS,skin		-4.40911	0.00147676
RS,gills - RS,mouth		-2.15286	1
RS,gills - RS,skin		-2.40062	1
RS,mouth - RS,skin		-0.291266	1
